# Stable characteristics of intrapopulation heterogeneity in virus-specific Th1 cells during chronic viral challenge infection

**DOI:** 10.1101/2025.09.15.676263

**Authors:** Valerie Plajer, Adrián Madrigal-Avilés, Maria Dzamukova, Nayar Durán-Hernández, Philippe Saikali, Vivien Holecska, Isabel Panse, Katrin Lehmann, Jinfang Zhu, Mir-Farzin Mashreghi, Ahmed N. Hegazy, Caroline Peine, Max Löhning

**Affiliations:** Charité – Universitätsmedizin Berlin, corporate member of Freie Universität Berlin and Humboldt-Universität zu Berlin, Department of Rheumatology and Clinical Immunology, Experimental Immunology and Osteoarthritis Research, 10117 Berlin, Germany; Pitzer Laboratory of Osteoarthritis Research, German Rheumatology Research Center (DRFZ), A Leibniz Institute, 10117 Berlin, Germany; Josep Carreras Leukaemia Research Institute (IJC), 08916 Badalona, Barcelona, Catalonia, Spain; Therapeutic Gene Regulation, German Rheumatology Research Center (DRFZ), A Leibniz Institute, 10117 Berlin, Germany; Laboratory of Immune System Biology, National Institute of Allergy and Infectious Diseases, National Institutes of Health, Bethesda, MD 20892, USA; German Center for Child and Adolescent Health (DZKJ), 10117 Berlin, Germany; Charité – Universitätsmedizin Berlin, corporate member of Freie Universität Berlin and Humboldt-Universität zu Berlin, Department of Gastroenterology, Infectious Diseases and Rheumatology, 12203 Berlin, Germany; Laboratory of Inflammatory Mechanisms, German Rheumatology Research Center (DRFZ), A Leibniz Institute, 10117 Berlin, Germany

**Keywords:** CD4 T cells, Th1 cells, T-bet, quantitative stability, chronic infection, exhaustion

## Abstract

Virus-specific CD4^+^ T cells typically undergo T helper (Th) 1 differentiation and contribute to a type 1 immune response in infection with lymphocytic choriomeningitis virus (LCMV). Using this model pathogen, we performed an in-depth analysis of the quantitative expression stability of the Th1 key transcription factor T-bet. Previously, it was shown that virus-specific Th1 cells arising in acute infections expressed T-bet at distinct intensities and maintained their T-bet expression differences after viral clearance as memory cells for weeks in the steady state. However, it was unclear whether differential T-bet expression was associated with heterogeneity inside the Th1 population and if the quantitative T-bet memory, particularly of those cells expressing T-bet at low levels, could withhold the strong and continuous stimulation present during chronic infection.

Using T-bet-ZsGreen reporter mice, virus-specific Th1 cells were characterized phenotypically at protein, RNA, and DNA/chromatin accessibility levels. The Th1 cells arising during acute LCMV Armstrong infection showed a continuous spectrum of T-bet expression, ranging from cells with very high T-bet to cells with low T-bet. Even though the cells with low T-bet expression clearly possessed Th1 characteristics, they additionally showed certain Tfh-like features at protein and RNA level. When virus-specific Th1 cells were sorted according to T-bet-ZsGreen reporter expression intensity, adoptively transferred, and rechallenged by infecting the host animals with the chronic Clone 13 strain of LCMV, they maintained quantitative differences in T-bet reporter and IFN-γ expression levels. A subpopulation of the progeny of the former T-bet^low^ cells still showed a mild Tfh-associated phenotype. Independent of their past and present T-bet expression level, all virus-reactive CD4^+^ T cells acquired phenotypic signs of exhaustion as characterized by upregulation of PD-1, LAG3, and TOX and vast absence of effector cytokine co-expression in the chronic infection environment.

Collectively, our findings highlight the heterogeneity of T-bet^+^ antiviral CD4^+^ T cells and the stability of quantitative differences in individual virus-specific CD4^+^ T cells during chronic viral challenge infection.
